# Asymmetric cell division-specific phosphorylation of PAR-3 regulates neuroblasts polarisation and sensory organ formation in *Drosophila*

**DOI:** 10.1101/2023.07.26.550680

**Authors:** Nicolas Loyer, Elizabeth K. J. Hogg, Hayley Shaw, David H. Murray, Greg M. Findlay, Jens Januschke

## Abstract

The generation of distinct cell fates during development depends on asymmetric cell division of progenitor cells. In the central and peripheral nervous system of *Drosophila,* progenitor cells respectively called neuroblasts or sensory organ precursors use PAR polarity during mitosis to control cell fate determination in their daughter cells. How polarity and the cell cycle are coupled, and how the cell cycle machinery regulates PAR protein function and cell fate determination is poorly understood. Here, we generate an analog sensitive allele of CDK1 and reveal that its partial inhibition weakens but does not abolish apical polarity in embryonic and larval neuroblasts, and leads to defects in polarisation of fate determinants. We describe a novel *in vivo* phosphorylation of Bazooka, the *Drosophila* homolog of PAR-3, on Serine180, a consensus CDK phosphorylation site. Remarkably, phosphorylation of Serine180 occurs in asymmetrically dividing neuroblasts and sensory organ precursors, and not in their symmetrically dividing neighbours. We further show that Serine180 phosphomutants disrupt the timing of basal polarisation in neuroblasts and sensory organ formation in sensory organ precursors. Finally, we show that CDK1 can phosphorylate human PARD3 *in vitro,* suggestive of a conserved kinase-substrate relationship between CDK1 and PAR-3.
