## Supplemental Table 1 for "Asymmetric cell division-specific phosphorylation of PAR-3 regulates neuroblasts polarisation and sensory organ formation in *Drosophila*"

### Sheet: All phosphopeptides
N1 no kinase				N2 no kinase				N1 kinase				N2 kinase
Obs. Mass	Calc. Mass	Score	Sequence	Obs. Mass	Calc. Mass	Score	Sequence	Obs. Mass	Calc. Mass	Score	Sequence	Obs. Mass	Calc. Mass	Score	Sequence
465.707	929.401	23	R.QYSsLPR.Q + P??	638.264	1274.51	73	K.sMDLGIADETK.L + P, Oxi M	465.706	929.401	23	R.QYSsLPR.Q + P??	410.515	1228.52	19	K.DENYRsLPR.D + P
640.787	1279.56	78	R.SsLSASHPMVGK.W + P??	427.528	1279.56	26	R.SsLSASHPMVGK.W + P??	615.267	1228.52	33	K.DENYRsLPR.D + P	615.269	1228.52	32	K.DENYRsLPR.D + P
427.529	1279.56	19	R.SSLSASHPMVGK.W + P??	640.789	1279.56	62	R.SSLSASHPMVGK.W + P??	638.262	1274.51	63	K.sMDLGIADETK.L + P, Oxi M	640.785	1279.56	84	R.SSLsASHPMVGK.W + P
432.86	1295.56	30	R.SsLSASHPMVGK.W + P, Oxi M??	432.86	1295.56	44	R.SsLSASHPMVGK.W + P, Oxi M??	640.783	1279.56	22	R.NSKPsPVDSNR.S + P	427.527	1279.56	39	R.SSLSASHPMVGK.W + P??
648.788	1295.56	63	R.SSLSASHPMVGK.W + P, Oxi M??	648.787	1295.56	70	R.SSLSASHPMVGK.W + P, Oxi M??	427.529	1279.56	21	R.SSLSASHPMVGK.W + P??	432.86	1295.56	53	R.sSLSASHPMVGK.W + P, Oxi M??
711.289	1420.57	73	R.FsPDSQYIDNR.S + P	711.29	1420.57	73	R.FsPDSQYIDNR.S + P	640.783	1279.56	73	R.SSLSASHPMVGK.W + P??	648.787	1295.56	83	R.SSLSAsHPMVGK.W + P, Oxi M
737.83	1473.64	55	K.SKsMDLGIADETK.L + P	474.531	1420.57	23	R.FsPDSQYIDNR.S + P??	648.785	1295.56	31	R.SSLSASHPMVGK.W + P, Oxi M	450.217	1347.63	57	R.SVNSAGLHtVQR.A + P
497.552	1489.64	19	K.SKsMDLGIADETK.L + P??, Oxi M	745.826	1489.64	52	K.SKsMDLGIADETK.L + P, Oxi M	648.786	1295.56	72	R.SSLsASHPMVGK.W + P, Oxi M	674.882	1347.63	74	R.SVNsAGLHTVQR.A + P
745.825	1489.64	57	K.SKsMDLGIADETK.L + P, Oxi M	760.879	1519.74	23	K.AGsPSRDVGPSLGLK.K + P??	432.86	1295.56	37	R.sSLSASHPMVGK.W + P, Oxi M??	674.883	1347.63	74	R.SVNSAGLHtVQR.A + P
760.88	1519.74	37	K.AGsPSRDVGPSLGLK.K + P	805.852	1609.69	62	K.AEDEDIVLtPDGTR.E + P	648.787	1295.56	74	R.SSLSASHPMVGK.W + P, Oxi M??	674.824	1347.63	83	R.sVNSAGLHTVQR.A + P
805.852	1609.69	62	K.AEDEDIVLtPDGTR.E + P	540.251	1617.73	22	R.KSKSMDLGIADETK.L + P??, Oxi M	450.216	1347.63	49	R.SVNSAGLHtVQR.A + P	680.772	1359.53	25	R.SsLsASHPMVGK.W + 2 P??
540.251	1617.73	25	R.KSKSMDLGIADETK.L + P??, Oxi M	905.383	1808.76	85	R.ESVSTASDQPSHsLER.Q + P	674.822	1347.63	57	R.SVNSAGLHtVQR.A + P	680.816	1359.62	40	R.QDVPPsPSQVAR.L + P
905.381	1808.76	74	R.ESVSTASDQPSHsLER.Q + P	905.39	1808.76	100	R.ESVSTASDQPSHSLER.Q + P	674.822	1347.63	71	R.sVNSAGLHTVQR.A + P	688.768	1375.52	45	R.SsLSAsHPMVGK.W + 2 P, Oxi M
905.384	1808.76	73	R.ESVSTASDQPSHSLER.Q + P	1013.96	2025.9	77	R.ISHSLYSGIEGLDEsPSR.N + P	674.825	1347.63	74	R.SVNsAGLHTVQR.A + P	690.311	1378.61	48	R.HsVSVEVQMQR.Q + P
603.928	1808.76	25	R.ESVSTAsDQPSHSLER.Q + P??	703.979	2108.91	39	R.SGRESVSTASDQPSHSLER.Q + P??	680.814	1359.62	44	R.QDVPPsPSQVAR.L + P	460.543	1378.61	22	R.HSVSVEVQMQR.Q + P??
984.949	1967.87	92	K.ETKAEDEDIVLtPDGTR.E + P	730.634	2188.88	39	R.sGREsVSTASDQPSHSLER.Q + 2 P??	688.773	1375.52	38	R.SsLSAsHPMVGK.W + 2 P, Oxi M??	690.311	1378.61	49	R.HSVsVEVQMQR.Q + P??
676.304	2025.9	67	R.ISHSLYSGIEGLDEsPSR.N + P	935.756	2804.25	89	R.RSsDPALIGLSTSVSDSNFSSEEPSR.K + P??	690.309	1378.61	33	R.HSVsVEVQMQR.Q + P	465.874	1394.6	41	R.HsVSVEVQMQR.Q + P, Oxi M??
1013.96	2025.9	85	R.ISHSLYSGIEGLDEsPSR.N + P					698.308	1394.6	35	R.HSVsVEVQMQR.Q + P, Oxi M	465.875	1394.6	24	R.HSVsVEVQMQR.Q + P, Oxi M
703.982	2108.91	43	R.SGRESVSTASDQPSHSLER.Q + P??					465.875	1394.6	27	R.HSVsVEVQMQR.Q + P, Oxi M	698.308	1394.6	35	R.HsVSVEVQMQR.Q + P, Oxi M
728.338	2182.01	39	R.RISHSLYSGIEGLDEsPSR.N + P??					711.29	1420.57	73	R.FsPDSQYIDNR.S + P	698.309	1394.6	49	R.HSVsVEVQMQR.Q + P, Oxi M
730.631	2188.88	41	R.sGREsVSTASDQPSHSLER.Q + 2 P??					474.529	1420.57	35	R.FsPDSQYIDNR.S + P??	707.809	1413.61	22	K.TNQDAMEtLRR.S + P
769.321	2304.94	28	K.NNYYSSRFSPDSQYIDNR.S + P??					476.873	1427.6	33	R.SVNsAGLHtVQR.A + 2 P??	474.529	1420.57	18	R.FsPDSQYIDNR.S + P??
935.757	2804.25	102	R.RSsDPALIGLSTSVSDSNFSSEEPSR.K + P??					714.803	1427.6	64	R.sVNSAGLHtVQR.A + 2 P	711.291	1420.57	73	R.FsPDSQYIDNR.S + P
								714.807	1427.6	46	R.SVNsAGLHtVQR.A + 2 P	476.872	1427.6	47	R.SVNsAGLHtVQR.A + 2 P??
								717.79	1433.57	61	K.IQEsFTSEEER.I + P	714.804	1427.6	54	R.sVNSAGLHtVQR.A + 2 P
								717.787	1433.57	62	K.IQESFtSEEER.I + P	714.806	1427.6	53	R.SVNsAGLHtVQR.A + 2
								731.793	1461.57	67	R.DTSNWsNQFQR.D + P	717.787	1433.57	40	K.IQESFTSEEER.I + P
								737.83	1473.64	45	K.SKsMDLGIADETK.L + P	717.787	1433.57	37	K.IQEsFTSEEER.I + P
								745.824	1489.64	58	K.SKsMDLGIADETK.L + P, Oxi M	717.787	1433.57	51	K.IQESFtSEEER.I + P
								497.553	1489.64	21	K.SKsMDLGIADETK.L + P??, Oxi M	724.8	1447.59	34	K.EQYEQLSQsEK.N + P
								754.789	1507.56	22	R.sVNsAGLHtVQR.A + 3 P	731.792	1461.57	53	R.DTSNWsNQFQR.D + P
								760.879	1519.74	38	K.AGsPSRDVGPSLGLK.K + P	737.828	1473.64	68	K.SKsMDLGIADETK.L + P
								507.589	1519.74	21	K.AGsPSRDVGPSLGLK.K + P	497.552	1489.64	27	K.SKsMDLGIADETK.L + P, Oxi M
								537.241	1608.7	67	R.LNHPPEQIDsHSR.L + P	745.826	1489.64	52	K.SKsMDLGIADETK.L + P, Oxi M
								537.242	1608.7	49	R.LNHPPEQIDSHsR.L + P	754.784	1507.56	28	R.sVNsAGLHtVQR.A + 3 P
								537.569	1609.69	41	K.AEDEDIVLtPDGTR.E + P	507.588	1519.74	24	K.AGsPSRDVGPSLGLK.K + P
								553.571	1657.69	17	R.ERDyAEIQDFHR.T + P	760.88	1519.74	38	K.AGsPSRDVGPSLGLK.K + P??
								905.385	1808.76	75	R.ESVSTASDQPSHsLER.Q + P	537.24	1608.7	54	R.LNHPPEQIDsHSR.L + P
								905.389	1808.76	90	R.ESVSTAsDQPSHSLER.Q + P	403.183	1608.7	33	R.LNHPPEQIDsHSR.L + P
								629.962	1886.86	22	R.RRtYSFEQPWPNAR.P + P	805.359	1608.7	36	R.LNHPPEQIDsHSR.L + P
								656.966	1967.87	46	K.ETKAEDEDIVLtPDGTR.E + P	537.242	1608.7	23	R.LNHPPEQIDSHsR.L + P
								984.957	1967.87	91	K.ETKAEDEDIVLtPDGTR.E + P	537.244	1608.7	36	R.LNHPPEQIDSHSR.L + P??
								1013.95	2025.9	88	R.ISHSLYSGIEGLDEsPSR.N + P	805.849	1609.69	72	K.AEDEDIVLtPDGTR.E + P
								676.305	2025.9	70	R.ISHSLYSGIEGLDEsPSR.N + P	540.253	1617.73	34	R.KSKsMDLGIADETK.L + P??, Oxi M
								523.996	2091.95	25	R.PAtQSGRHSVSVEVQMQR.Q + P??, Oxi M	553.569	1657.69	34	R.ERDyAEIQDFHR.T + P
								698.327	2091.95	30	R.PATQSGRHsVSVEVQMQR.Q + P??, Oxi M	603.925	1808.76	36	R.ESVSTASDQPSHSLER.Q + P
								703.98	2108.91	53	R.SGRESVSTASDQPSHSLER.Q + P??	905.385	1808.76	77	R.ESVSTASDQPSHsLER.Q + P
								719.647	2155.92	21	R.PATQSGRHSVSVEVQMQR.Q + 2 P??	905.385	1808.76	92	R.ESVStASDQPSHSLER.Q + P
								724.981	2171.92	26	R.PAtQSGRHsVSVEVQMQR.Q + 2 P, Oxi M??	905.389	1808.76	89	R.ESVSTAsDQPSHSLER.Q + P
								728.34	2182.01	63	R.RISHSLYSGIEGLDESPSR.N + P	629.961	1886.86	31	R.RRtYSFEQPWPNAR.P + P
								730.633	2188.88	36	R.sGREsVSTASDQPSHSLER.Q + 2 P	945.368	1888.72	56	R.ESVStASDQPSHsLER.Q + 2 P
								1153.47	2304.94	28	K.NNYYSSRFsPDSQYIDNR.S + P??	656.965	1967.87	62	K.ETKAEDEDIVLtPDGTR.E + P
								769.325	2304.94	38	K.NNYYSSRFsPDSQYIDNR.S + P??	984.956	1967.87	87	K.ETKAEDEDIVLtPDGTR.E + P
								935.755	2804.25	102	R.RSsDPALIGLSTSVSDSNFSSEEPSR.K + P??	1013.96	2025.9	65	R.ISHSLYSGIEGLDEsPSR.N + P
								875.673	3498.66	41	R.LPHsAHPSGKPPSAPASAPQNVFSTTVSSGYNTK.K + P??	676.307	2025.9	67	R.ISHSLYSGIEGLDEsPSR.N + P
								895.667	3578.62	36	R.LPHsAHPsGKPPSAPASAPQNVFSTTVSSGYNTK.K + 2 P??	692.991	2075.96	38	R.PATQSGRHsVSVEVQMQR.Q + P??
												523.996	2091.95	41	R.PATQSGRHSVSVEVQMQR.Q + P??
												698.328	2091.95	31	R.PATQSGRHsVSVEVQMQR.Q + P??
												1053.94	2105.87	65	R.ISHsLYSGIEGLDEsPSR.N + 2 P??
												703.978	2108.91	33	R.SGRESVStASDQPSHSLER.Q + P??
												719.651	2155.92	34	R.PAtQSGRHsVSVEVQMQR.Q + 2 P
												724.979	2171.92	25	R.PATQsGRHsVSVEVQMQR.Q + 2 P, Oxi M
												728.34	2182.01	58	R.RISHSLYSGIEGLDESPSR.N + P
												1095.44	2188.88	27	R.sGREsVSTASDQPSHSLER.Q + 2 P
												730.633	2188.88	24	R.SGREsVSTASDQPSHsLER.Q + 2 P
												754.996	2261.97	32	R.RISHsLYSGIEGLDEsPSR.N + 2 P??
												757.29	2268.84	17	R.sGREsVSTASDQPSHsLER.Q + 3 P??
												769.325	2304.94	33	K.NNYYSSRFsPDSQYIDNR.S + P??
												935.754	2804.25	105	R.RSsDPALIGLSTSVSDSNFSSEEPSR.K + P??
												875.673	3498.66	18	R.LPHSAHPSGKPPSAPASAPQNVFSTTVSsGYNTK.K + P??
												895.664	3578.62	36	R.LPHSAHPSGKPPSAPASAPQNVFSTTVSSGYNTK.K + 2 P??

### Sheet: All phosphopeptides - annotated
	N's in treatment group		N1 no kinase				N2 no kinase				N1 kinase				N2 kinase
phosphosite location	no kinase	kinase	Obs. Mass	Calc. Mass	Score	Sequence	Obs. Mass	Calc. Mass	Score	Sequence	Obs. Mass	Calc. Mass	Score	Sequence	Obs. Mass	Calc. Mass	Score	Sequence
Ser1220	1	1	465.707	929.401	23	R.QYSsLPR.Q + P??					465.706	929.401	23	R.QYSsLPR.Q + P??
Ser220	0	2									432.86	1295.56	37	R.sSLSASHPMVGK.W + P, Oxi M??	432.86	1295.56	53	R.sSLSASHPMVGK.W + P, Oxi M??
											648.787	1295.56	74	R.SSLSASHPMVGK.W + P, Oxi M??
Ser221	2	0	640.787	1279.56	78	R.SsLSASHPMVGK.W + P??	427.528	1279.56	26	R.SsLSASHPMVGK.W + P??
			427.529	1279.56	19	R.SSLSASHPMVGK.W + P??	640.789	1279.56	62	R.SSLSASHPMVGK.W + P??
			432.86	1295.56	30	R.SsLSASHPMVGK.W + P, Oxi M??	432.86	1295.56	44	R.SsLSASHPMVGK.W + P, Oxi M??
			648.788	1295.56	63	R.SSLSASHPMVGK.W + P, Oxi M??	648.787	1295.56	70	R.SSLSASHPMVGK.W + P, Oxi M??
Ser223	0	2									648.786	1295.56	72	R.SSLsASHPMVGK.W + P, Oxi M	640.785	1279.56	84	R.SSLsASHPMVGK.W + P
											648.785	1295.56	31	R.SSLSASHPMVGK.W + P, Oxi M
											427.529	1279.56	21	R.SSLSASHPMVGK.W + P??
											640.783	1279.56	73	R.SSLSASHPMVGK.W + P??
Ser225	0	1													648.787	1295.56	83	R.SSLSAsHPMVGK.W + P, Oxi M
															427.527	1279.56	39	R.SSLSASHPMVGK.W + P??
Ser221 + Ser225	0	2									688.773	1375.52	38	R.SsLSAsHPMVGK.W + 2 P, Oxi M??	688.768	1375.52	45	R.SsLSAsHPMVGK.W + 2 P, Oxi M
Ser221 + Ser223	0	1													680.772	1359.53	25	R.SsLsASHPMVGK.W + 2 P??
Ser383	2	2	711.289	1420.57	73	R.FsPDSQYIDNR.S + P	711.29	1420.57	73	R.FsPDSQYIDNR.S + P	711.29	1420.57	73	R.FsPDSQYIDNR.S + P	711.291	1420.57	73	R.FsPDSQYIDNR.S + P
							474.531	1420.57	23	R.FsPDSQYIDNR.S + P??	474.529	1420.57	35	R.FsPDSQYIDNR.S + P??	474.529	1420.57	18	R.FsPDSQYIDNR.S + P??
			769.321	2304.94	28	K.NNYYSSRFSPDSQYIDNR.S + P??					769.325	2304.94	38	K.NNYYSSRFsPDSQYIDNR.S + P??	769.325	2304.94	33	K.NNYYSSRFsPDSQYIDNR.S + P??
											1153.47	2304.94	28	K.NNYYSSRFsPDSQYIDNR.S + P??
Ser849	2	2	737.83	1473.64	55	K.SKsMDLGIADETK.L + P	638.264	1274.51	73	K.sMDLGIADETK.L + P, Oxi M	638.262	1274.51	63	K.sMDLGIADETK.L + P, Oxi M	737.828	1473.64	68	K.SKsMDLGIADETK.L + P
			745.825	1489.64	57	K.SKsMDLGIADETK.L + P, Oxi M	745.826	1489.64	52	K.SKsMDLGIADETK.L + P, Oxi M	737.83	1473.64	45	K.SKsMDLGIADETK.L + P	497.552	1489.64	27	K.SKsMDLGIADETK.L + P, Oxi M
			497.552	1489.64	19	K.SKsMDLGIADETK.L + P??, Oxi M					745.824	1489.64	58	K.SKsMDLGIADETK.L + P, Oxi M	745.826	1489.64	52	K.SKsMDLGIADETK.L + P, Oxi M
			540.251	1617.73	25	R.KSKSMDLGIADETK.L + P??, Oxi M	540.251	1617.73	22	R.KSKSMDLGIADETK.L + P??, Oxi M	497.553	1489.64	21	K.SKsMDLGIADETK.L + P??, Oxi M	540.253	1617.73	34	R.KSKsMDLGIADETK.L + P??, Oxi M
Ser870	2	2	760.88	1519.74	37	K.AGsPSRDVGPSLGLK.K + P	760.879	1519.74	23	K.AGsPSRDVGPSLGLK.K + P??	760.879	1519.74	38	K.AGsPSRDVGPSLGLK.K + P	507.588	1519.74	24	K.AGsPSRDVGPSLGLK.K + P
											507.589	1519.74	21	K.AGsPSRDVGPSLGLK.K + P	760.88	1519.74	38	K.AGsPSRDVGPSLGLK.K + P??
Thr579	2	2	805.852	1609.69	62	K.AEDEDIVLtPDGTR.E + P	805.852	1609.69	62	K.AEDEDIVLtPDGTR.E + P	537.569	1609.69	41	K.AEDEDIVLtPDGTR.E + P	805.849	1609.69	72	K.AEDEDIVLtPDGTR.E + P
			984.949	1967.87	92	K.ETKAEDEDIVLtPDGTR.E + P					656.966	1967.87	46	K.ETKAEDEDIVLtPDGTR.E + P	656.965	1967.87	62	K.ETKAEDEDIVLtPDGTR.E + P
											984.957	1967.87	91	K.ETKAEDEDIVLtPDGTR.E + P	984.956	1967.87	87	K.ETKAEDEDIVLtPDGTR.E + P
Ser970	2	2	905.381	1808.76	74	R.ESVSTASDQPSHsLER.Q + P	905.383	1808.76	85	R.ESVSTASDQPSHsLER.Q + P	905.385	1808.76	75	R.ESVSTASDQPSHsLER.Q + P	905.385	1808.76	77	R.ESVSTASDQPSHsLER.Q + P
															603.925	1808.76	36	R.ESVSTASDQPSHSLER.Q + P
Ser964	2	2	905.384	1808.76	73	R.ESVSTASDQPSHSLER.Q + P	905.39	1808.76	100	R.ESVSTASDQPSHSLER.Q + P	905.389	1808.76	90	R.ESVSTAsDQPSHSLER.Q + P	905.389	1808.76	89	R.ESVSTAsDQPSHSLER.Q + P
			603.928	1808.76	25	R.ESVSTAsDQPSHSLER.Q + P??	703.979	2108.91	39	R.SGRESVSTASDQPSHSLER.Q + P??
			703.982	2108.91	43	R.SGRESVSTASDQPSHSLER.Q + P??
Ser955+Ser959	2	2	730.631	2188.88	41	R.sGREsVSTASDQPSHSLER.Q + 2 P??	730.634	2188.88	39	R.sGREsVSTASDQPSHSLER.Q + 2 P??	730.633	2188.88	36	R.sGREsVSTASDQPSHSLER.Q + 2 P	1095.44	2188.88	27	R.sGREsVSTASDQPSHSLER.Q + 2 P
											703.98	2108.91	53	R.SGRESVSTASDQPSHSLER.Q + P??
Ser955+Ser959+Ser970	0	1													757.29	2268.84	17	R.sGREsVSTASDQPSHsLER.Q + 3 P??
															730.633	2188.88	24	R.SGREsVSTASDQPSHsLER.Q + 2 P
Thr962	0	1													905.385	1808.76	92	R.ESVStASDQPSHSLER.Q + P
															703.978	2108.91	33	R.SGRESVStASDQPSHSLER.Q + P??
Thr962+Ser970	0	1													945.368	1888.72	56	R.ESVStASDQPSHsLER.Q + 2 P
Ser728	2	2	676.304	2025.9	67	R.ISHSLYSGIEGLDEsPSR.N + P					728.34	2182.01	63	R.RISHSLYSGIEGLDESPSR.N + P	1013.96	2025.9	65	R.ISHSLYSGIEGLDEsPSR.N + P
			1013.96	2025.9	85	R.ISHSLYSGIEGLDEsPSR.N + P	1013.96	2025.9	77	R.ISHSLYSGIEGLDEsPSR.N + P	1013.95	2025.9	88	R.ISHSLYSGIEGLDEsPSR.N + P	676.307	2025.9	67	R.ISHSLYSGIEGLDEsPSR.N + P
			728.338	2182.01	39	R.RISHSLYSGIEGLDEsPSR.N + P??					676.305	2025.9	70	R.ISHSLYSGIEGLDEsPSR.N + P	728.34	2182.01	58	R.RISHSLYSGIEGLDESPSR.N + P
Ser717 + Ser728	0	1													754.996	2261.97	32	R.RISHsLYSGIEGLDEsPSR.N + 2 P??
															1053.94	2105.87	65	R.ISHsLYSGIEGLDEsPSR.N + 2 P??
Ser144	2	2	935.757	2804.25	102	R.RSsDPALIGLSTSVSDSNFSSEEPSR.K + P??	935.756	2804.25	89	R.RSsDPALIGLSTSVSDSNFSSEEPSR.K + P??	935.755	2804.25	102	R.RSsDPALIGLSTSVSDSNFSSEEPSR.K + P??	935.754	2804.25	105	R.RSsDPALIGLSTSVSDSNFSSEEPSR.K + P??
Ser201	0	1									615.267	1228.52	33	K.DENYRsLPR.D + P	410.515	1228.52	19	K.DENYRsLPR.D + P
															615.269	1228.52	32	K.DENYRsLPR.D + P
Ser1136	0	1									640.783	1279.56	22	R.NSKPsPVDSNR.S + P
Thr401	0	2									450.216	1347.63	49	R.SVNSAGLHtVQR.A + P	450.217	1347.63	57	R.SVNSAGLHtVQR.A + P
											674.822	1347.63	57	R.SVNSAGLHtVQR.A + P	674.883	1347.63	74	R.SVNSAGLHtVQR.A + P
Ser393	0	2									674.822	1347.63	71	R.sVNSAGLHTVQR.A + P	674.824	1347.63	83	R.sVNSAGLHTVQR.A + P
Ser395	0	2									674.825	1347.63	74	R.SVNsAGLHTVQR.A + P	674.882	1347.63	74	R.SVNsAGLHTVQR.A + P
Ser395+Thr401	0	2									476.873	1427.6	33	R.SVNsAGLHtVQR.A + 2 P??	476.872	1427.6	47	R.SVNsAGLHtVQR.A + 2 P??
											714.807	1427.6	46	R.SVNsAGLHtVQR.A + 2 P	714.806	1427.6	53	R.SVNsAGLHtVQR.A + 2
Ser393+Thr401	0	2									714.803	1427.6	64	R.sVNSAGLHtVQR.A + 2 P	714.804	1427.6	54	R.sVNSAGLHtVQR.A + 2 P
Ser393+Ser395+Thr401	0	2									754.789	1507.56	22	R.sVNsAGLHtVQR.A + 3 P	754.784	1507.56	28	R.sVNsAGLHtVQR.A + 3 P
Ser1332	0	2									680.814	1359.62	44	R.QDVPPsPSQVAR.L + P	680.816	1359.62	40	R.QDVPPsPSQVAR.L + P
Ser1193	0	2									690.309	1378.61	33	R.HSVsVEVQMQR.Q + P	690.311	1378.61	48	R.HsVSVEVQMQR.Q + P
											698.308	1394.6	35	R.HSVsVEVQMQR.Q + P, Oxi M	698.308	1394.6	35	R.HsVSVEVQMQR.Q + P, Oxi M
											465.875	1394.6	27	R.HSVsVEVQMQR.Q + P, Oxi M	465.874	1394.6	41	R.HsVSVEVQMQR.Q + P, Oxi M??
															460.543	1378.61	22	R.HSVSVEVQMQR.Q + P??
											698.327	2091.95	30	R.PATQSGRHsVSVEVQMQR.Q + P??, Oxi M	692.991	2075.96	38	R.PATQSGRHsVSVEVQMQR.Q + P??
											719.647	2155.92	21	R.PATQSGRHSVSVEVQMQR.Q + 2 P??	523.996	2091.95	41	R.PATQSGRHSVSVEVQMQR.Q + P??
															698.328	2091.95	31	R.PATQSGRHsVSVEVQMQR.Q + P??
Ser1195	0	1													690.311	1378.61	49	R.HSVsVEVQMQR.Q + P??
															465.875	1394.6	24	R.HSVsVEVQMQR.Q + P, Oxi M
															698.309	1394.6	49	R.HSVsVEVQMQR.Q + P, Oxi M
Thr1187	0	1									523.996	2091.95	25	R.PAtQSGRHSVSVEVQMQR.Q + P??, Oxi M
Thr1187 + Ser1193	0	2									724.981	2171.92	26	R.PAtQSGRHsVSVEVQMQR.Q + 2 P, Oxi M??	719.651	2155.92	34	R.PAtQSGRHsVSVEVQMQR.Q + 2 P
Thr1187 + Ser1189	0	1													724.979	2171.92	25	R.PATQsGRHsVSVEVQMQR.Q + 2 P, Oxi M
Ser210	0	2									731.793	1461.57	67	R.DTSNWsNQFQR.D + P	731.792	1461.57	53	R.DTSNWsNQFQR.D + P
Ser1043	0	2									717.79	1433.57	61	K.IQEsFTSEEER.I + P	717.787	1433.57	40	K.IQESFTSEEER.I + P
															717.787	1433.57	37	K.IQEsFTSEEER.I + P
Thr1045	0	2									717.787	1433.57	62	K.IQESFtSEEER.I + P	717.787	1433.57	51	K.IQESFtSEEER.I + P
Ser372	0	1													724.8	1447.59	34	K.EQYEQLSQsEK.N + P
Tyr1077	0	1									553.571	1657.69	17	R.ERDyAEIQDFHR.T + P	553.569	1657.69	34	R.ERDyAEIQDFHR.T + P
Ser417	0	2									537.241	1608.7	67	R.LNHPPEQIDsHSR.L + P	537.24	1608.7	54	R.LNHPPEQIDsHSR.L + P
															403.183	1608.7	33	R.LNHPPEQIDsHSR.L + P
															805.359	1608.7	36	R.LNHPPEQIDsHSR.L + P
Ser419	0	2									537.242	1608.7	49	R.LNHPPEQIDSHsR.L + P	537.242	1608.7	23	R.LNHPPEQIDSHsR.L + P
															537.244	1608.7	36	R.LNHPPEQIDSHSR.L + P??
Thr1173	0	2									629.962	1886.86	22	R.RRtYSFEQPWPNAR.P + P	629.961	1886.86	31	R.RRtYSFEQPWPNAR.P + P
Ser424	0	1									875.673	3498.66	41	R.LPHsAHPSGKPPSAPASAPQNVFSTTVSSGYNTK.K + P??
Ser424 + Ser428	0	2									895.667	3578.62	36	R.LPHsAHPsGKPPSAPASAPQNVFSTTVSSGYNTK.K + 2 P??	895.664	3578.62	36	R.LPHSAHPSGKPPSAPASAPQNVFSTTVSSGYNTK.K + 2 P??
Ser449	0	1													875.673	3498.66	18	R.LPHSAHPSGKPPSAPASAPQNVFSTTVSsGYNTK.K + P??
Thr661	0	1													707.809	1413.61	22	K.TNQDAMEtLRR.S + P

### Sheet: Summary 1 - surrounding motifs
Phosphosite location	Presence of psite in (-) kinase, N=	Presence of psite in (+) kinase, N=	Comments	Motif surrounding (S/T)	Proline-directed CDK phosphorylation motif
					Full	Minimal
					[ST]Px[KR]	[ST]P
Ser144	2	2		HVRRSSDPALI
Ser201	0	1		DENYRSLPRDT
Ser210	0	2		DTSNWSNQFQR
Ser220	0	2		RDNARSSLSAS
Ser221	2	0		DNARSSLSASH
Ser221 + Ser223	0	1	double psite peptide	ARSSLSASHPM
Ser221 + Ser225	0	2	double psite peptide	SSLSASHPMVG
Ser223	0	2		ARSSLSASHPM
Ser225	0	1		SSLSASHPMVG
Ser372	0	1		EQLSQSEKNNY
Ser383	2	2		YSSRFSPDSQY		Y
Ser393	0	2		YIDNRSVNSAG
Ser393+Ser395+Thr401	0	2	triple psite peptide	DNRSVNSAGLHTVQR
Ser393+Thr401	0	2	double psite peptide	DNRSVNSAGLHTVQR
Ser395	0	2		NRSVNSAGLHT
Ser395+Thr401	0	2	double psite peptide	SVNSAGLHTVQR
Thr401	0	2		SAGLHTVQRAP
Ser417	0	2		PEQIDSHSRLP
Ser419	0	2		QIDSHSRLPHS
Ser424	0	1		SRLPHSAHPSG
Ser424 + Ser428	0	2	double psite peptide	SRLPHSAHPSGKPPS
Ser449	0	1		STTVSSGYNTK
Thr579	2	2		EDIVLTPDGTR		Y
Thr661	0	1		QDAMETLRRSM
Ser717 + Ser728	0	1	double psite peptide	RISHSLYSGIEGLDESPSRN	N,Y
Ser728	2	2		EGLDESPSRNA	Y
Ser849	2	2		TRKSKSMDLGI
Ser870	2	2		DQKAGSPSRDV	Y
Ser955+Ser959	2	2	double psite peptide	SSRSGRESVST
Ser955+Ser959+Ser970	0	1	triple psite peptide	ESSRSGRESVSTASDQPSHSLERQ
Thr962	0	1		RESVSTASDQP
Thr962+Ser970	0	1	double psite peptide	SVSTASDQPSHSLER
Ser964	2	2		SVSTASDQPSH
Ser970	2	2		DQPSHSLERQM
Ser1043	0	2		IKIQESFTSEE
Thr1045	0	2		IQESFTSEEER
Tyr1077	0	1		ARERDYAEIQD
Ser1136	0	1		RNSKPSPVDSN		Y
Thr1173	0	2		EDRRRTYSFEQ
Thr1187	0	1		NARPATQSGRH
Thr1187 + Ser1189	0	1	double psite peptide	NARPATQSGRH
Thr1187 + Ser1193	0	2	double psite peptide	ARPATQSGRHSVSVE
Ser1193	0	2		QSGRHSVSVEV
Ser1195	0	1		GRHSVSVEVQM
Ser1220	1	1		QRQYSSLPRQS
Ser1332	0	2		QDVPPSPSQVA		Y

### Sheet: Summary 2 - kinase only
Phosphosite location	Presence of psite in (-) kinase, N=	Presence of psite in (+) kinase, N=	Comments	Motif surrounding (S/T)	Proline-directed CDK phosphorylation motif
					Full	Minimal
					[ST]Px[KR]	[ST]P
Ser717 + Ser728	0	1	double psite peptide	RISHSLYSGIEGLDESPSRN	N,Y
Ser1332	0	2		QDVPPSPSQVA		Y
Ser1136	0	1		RNSKPSPVDSN		Y
Ser955+Ser959+Ser970	0	1	triple psite peptide	ESSRSGRESVSTASDQPSHSLERQ
Thr962+Ser970	0	1	double psite peptide	SVSTASDQPSHSLER
Ser201	0	1		DENYRSLPRDT
Thr401	0	2		SAGLHTVQRAP
Ser417	0	2		PEQIDSHSRLP
Thr661	0	1		QDAMETLRRSM
Ser424	0	1		SRLPHSAHPSG
Thr1187	0	1		NARPATQSGRH
Ser424 + Ser428	0	2	double psite peptide	SRLPHSAHPSGKPPS
Thr1187 + Ser1189	0	1	double psite peptide	NARPATQSGRH
Thr1187 + Ser1193	0	2	double psite peptide	ARPATQSGRHSVSVE
Ser221 + Ser225	0	2	double psite peptide	SSLSASHPMVG
Ser225	0	1		SSLSASHPMVG
Ser210	0	2		DTSNWSNQFQR
Ser220	0	2		RDNARSSLSAS
Ser221 + Ser223	0	1	double psite peptide	ARSSLSASHPM
Ser223	0	2		ARSSLSASHPM
Ser372	0	1		EQLSQSEKNNY
Ser393	0	2		YIDNRSVNSAG
Ser393+Ser395+Thr401	0	2	triple psite peptide	DNRSVNSAGLHTVQR
Ser393+Thr401	0	2	double psite peptide	DNRSVNSAGLHTVQR
Ser395	0	2		NRSVNSAGLHT
Ser395+Thr401	0	2	double psite peptide	SVNSAGLHTVQR
Ser419	0	2		QIDSHSRLPHS
Ser449	0	1		STTVSSGYNTK
Thr962	0	1		RESVSTASDQP
Ser1043	0	2		IKIQESFTSEE
Thr1045	0	2		IQESFTSEEER
Tyr1077	0	1		ARERDYAEIQD
Thr1173	0	2		EDRRRTYSFEQ
Ser1193	0	2		QSGRHSVSVEV
Ser1195	0	1		GRHSVSVEVQM
