## Supplemental Table 2 for "Asymmetric cell division-specific phosphorylation of PAR-3 regulates neuroblasts polarisation and sensory organ formation in *Drosophila*"

### Sheet: Genotypes
Figure	Genotype
1A,A’	baz::GFP ; +
	AND
	baz::GFP ; ckd1as2
1B, B’	baz::GFP ; ckd1as2 ; Ubi-his2av::mRFP / +
1C, C’	baz::GFP ; + ; Ubi-his2av::mRFP / +
	AND
	baz::GFP ; ckd1as2 ; Ubi-his2av::mRFP / +
1D	baz::GFP ; ckd1as2 ; Ubi-his2av::mRFP / +
2A, A’	baz::GFP ; ckd1as2 ; Ubi-his2av::mRFP / +
2B	baz815-8 ; Ubi-bazΔLB::GFP, ckd1as2 / ckd1as22
	AND
	baz815-8 ; Ubi-bazΔOD::GFP, ckd1as2 / ckd1as2
2C, C’	baz::GFP ; ckd1as2 ; Ubi-his2av::mRFP / +
2D, D’	baz::GFP ; + ; Ubi-his2av::mRFP / +
	AND
	baz::GFP ; ckd1as2 ; Ubi-his2av::mRFP / +
2E, F	baz::GFP ; ckd1as2 ; Ubi-his2av::mRFP / +
2G-H’	baz::GFP ; +
	AND
	baz::GFP ; ckd1as2
3B, C	baz::GFP
3D	baz::GFP ; + ; mira::mCherry / +
4A	baz::mScarlet-I ; + ; +
	AND
	baz::mScarlet-I ; UAS-RFP RNAi / + ; Neur-GAL4 / +
	AND
	baz::mScarlet-I ; UAS-RFP RNAi / + ; Neur-GAL4 / UASz-bazWT::GFP
4B-F	baz::mScarlet-I ; UAS-RFP RNAi / + ; Neur-GAL4 / UASz-bazWT::GFP
	AND
	baz::mScarlet-I ; UAS-RFP RNAi / + ; Neur-GAL4 / UASz-bazS180A::GFP
	AND
	baz::mScarlet-I ; UAS-RFP RNAi / + ; Neur-GAL4 / UASz-bazS180D::GFP
5A	baz::mScarlet-I ; + ; +
	AND
	baz::mScarlet-I ; UAS-RFP RNAi / + ; Pnr-GAL4 / +
	AND
	baz::mScarlet-I ; + ; Pnr-GAL4, UAS-dl RNAi / +
	AND
	baz::mScarlet-I ; UAS-RFP RNAi / + ; Pnr-GAL4, UAS-dl RNAi / +
5B	baz::mScarlet-I ; + ; +
	AND
	baz::mScarlet-I ; UAS-RFP RNAi / + ; Pnr-GAL4, UAS-dl RNAi / UASz-bazWT::GFP
	AND
	baz::mScarlet-I ; UAS-RFP RNAi / + ; Pnr-GAL4, UAS-dl RNAi / UASz-bazS180A::GFP
	AND
	baz::mScarlet-I ; UAS-RFP RNAi / + ; Pnr-GAL4, UAS-dl RNAi / UASz-bazS180D::GFP
5C	baz::mScarlet-I ; UAS-RFP RNAi / + ; Pnr-GAL4, UAS-dl RNAi / UASz-bazS180D::GFP
5D	baz::mScarlet-I
5D	baz::mScarlet-I ; UAS-RFP RNAi / + ; Pnr-GAL4, UAS-dl RNAi / UASz-bazWT::GFP
	AND
	baz::mScarlet-I ; UAS-RFP RNAi / + ; Pnr-GAL4, UAS-dl RNAi / UASz-bazS180A::GFP
	AND
	baz::mScarlet-I ; UAS-RFP RNAi / + ; Pnr-GAL4, UAS-dl RNAi / UASz-bazS180D::GFP
5E	baz::mScarlet-I ; UAS-RFP RNAi / + ; Pnr-GAL4, UAS-dl RNAi / UASz-bazS180D::GFP
5F,G	baz::mScarlet-I ; UAS-RFP RNAi / + ; Pnr-GAL4, UAS-dl RNAi / UASz-bazWT::GFP
	AND
	baz::mScarlet-I ; UAS-RFP RNAi / + ; Pnr-GAL4, UAS-dl RNAi / UASz-bazS180A::GFP
	AND
	baz::mScarlet-I ; UAS-RFP RNAi / + ; Pnr-GAL4, UAS-dl RNAi / UASz-bazS180D::GFP
S2	baz::GFP ; ckd1as2
S3A-B	baz::GFP
S3-C	+ ; + ; Neur-GAL4, UAS-pon::RFP / +
S3D	baz::GFP
	AND
	cycB::GFP
	AND
	cycB3::GFP
S3E	baz::mScarlet-I ; UAS-RFP RNAi / + ; Neur-GAL4 / UASz-bazWT::GFP
	AND
	baz::mScarlet-I ; UAS-RFP RNAi / + ; Neur-GAL4 / UASz-bazS180A::GFP
