## Supplemental Table 3 for "Asymmetric cell division-specific phosphorylation of PAR-3 regulates neuroblasts polarisation and sensory organ formation in *Drosophila*"

### Sheet: Origins of stocks
Stock	Origin
baz::GFP	BDSC 51572
baz::mScarlet-I	(Houssin et al., 2021)
ubi-his2av::mRFP	González lab
mira::mCherry	(Ramat et al., 2017)
ubi-bazΔLB::GFP	(Kullmann and Krahn, 2018)
ubi-bazΔOD::GFP	(Kullmann and Krahn, 2018)
ckd1as2	This study
UASz-bazWT::GFP	This study
UASz-bazS180A::GFP	This study
UASz-bazS180D::GFP	This study
Neur-GAL4	BDSC 80575
Pnr-GAL4	BDSC 3039
UAS-RFP RNAi	BDSC 67852
UAS-dl RNAi	BDSC 28032
cycB::GFP	BDSC 51568
cycB3::GFP	BDSC 91673
Neur-GAL4, UAS-Pon::RFP	(Emery et al., 2005)
